# High-throughput biodiversity surveying sheds new light on the brightest of insect taxa

**DOI:** 10.1101/2024.10.25.620209

**Authors:** Ela Iwaszkiewicz-Eggebrecht, Robert M. Goodsell, Bengt-Åke Bengsson, Marko Mutanen, Mårten Klinth, Laura van Dijk, Piotr Lukasik, Andreia Miraldo, Anders F. Andresson, Ayco J. M. Tack, Tomas Roslin, Fredrik Ronquist

## Abstract

Sampling of species-rich taxa followed by DNA metabarcoding is quickly becoming a popular high-throughput method for biodiversity inventories. Unfortunately, we know little about its accuracy and efficiency, as the results mostly pertain to poorly-known organism groups in underexplored environments or regions of the world. Here we ask what an extensive sampling effort based on Malaise trapping and metabarcoding can tell us about the lepidopteran fauna of Sweden – one of the best-understood insect taxa in one of the most-surveyed countries of the world. Specifically, we deployed 197 Malaise traps for a single year across Sweden in a systematic sampling design, then metabarcoded the resulting 4,749 bulk samples, and compared the results to existing data sources. We detected more than half (1,535) of the 2,990 lepidopteran species ever recorded as occurring in Sweden, and 323 species not reported during the sampling period by other data providers. Full-length barcoding of individual specimens confirmed three new species for the country and extensive range extensions for two species. It also corroborated eight genetically distinct COI variants that may represent new species to science, one of which has since been described. Most of the new records are for small and inconspicuous species and poorly surveyed regions, suggesting that they represent previously overlooked components of the fauna. Our findings, corroborated by independent metagenomic analyses, show that DNA metabarcoding can be a highly efficient and accurate method of biodiversity sampling, to the extent that it can generate significant new discoveries even for the most well-known of insect faunas.
