## Supplementary_Table_S2 for "High-throughput biodiversity surveying sheds new light on the brightest of insect taxa"

### Sheet: Sheet2
Cluster_ID	ASV_ID	Order	Family	Genus	Species	BOLD_bin	CATEGORY	Sample_ID	# reads	Flagged as NUMT	Barcode confirmed?	NOTES
Geometridae_cluster186	5c5a9fda857e66d2a4e5617a74ae4bbe	Lepidoptera	Geometridae	Agriopis	Agriopis budashkini	BOLAAJ6603	NEW TO SWEDEN	SNDQSZ	90	NO	YES	A small larva matching A. budashkini at 99% identity
Geometridae_cluster181	2ba5efc27a4113493b8dcdf469b85aba	Lepidoptera	Geometridae	Eupithecia	Eupithecia groenblomi	BOLAAL5402	NEW TO SWEDEN	SAWGVX	216	NO	YES	One specimen confirmed to be E. groenblomi
Batrachedridae_cluster3	6926f68fb3fa7026c1348c9572321ef5	Lepidoptera	Batrachedridae	Batrachedra	Batrachedra confusella	BOLAAF0077	NEW TO SWEDEN	S9IQKE	539	NO	NO	We did not find any match in this one sample. Perhaps contamination from other samples where the species is present or a NUMT?
Gracillariidae_cluster61	b15daeb56b45c7dd0059371ff6bef06f	Lepidoptera	Gracillariidae	Phyllonorycter	Phyllonorycter mespilella	BOLAAC1755	NEW TO SWEDEN	SCUQKH	1227	NO	YES	One specimen of Phyllonorycter mespilella (100% match)
Lepidoptera_X_cluster6	135a022a1fa120390828324e2dadc06f	Lepidoptera	Lepidoptera_X	Lepidoptera_XX	Lepidoptera_XXX	BOLABA4188	PUTATIVE NEW SPECIES	SMTMDU	50	YES	NO	Few reads, no matching specimen found. Perhaps a NUMT or contamination from other samples.
Nepticulidae_cluster58	54ec69900400c50e0dbe37b3a9af0d47	Lepidoptera	Nepticulidae	Zimmermannia	unclassified.Zimmermannia	unclassified.Zimmermannia	PUTATIVE NEW SPECIES	S64XAX	63	NO	YES	One specimen 96.8% similar to Zimmermania liebwerdella
unclassified.Lepidoptera_cluster19	4bca494acb55965394ff9150d51be539	Lepidoptera	unclassified.Lepidoptera	unclassified.Lepidoptera	unclassified.Lepidoptera	unclassified.Lepidoptera	PUTATIVE NEW SPECIES	SXLRKG	109	YES	YES	One specimen at 97% similar to Parornix traugotti
Lepidoptera_X_cluster2	7adff7a5fa5ccb8379096197c85aed0d	Lepidoptera	Lepidoptera_X	Lepidoptera_XX	Lepidoptera_XXX	BOLACB0733	PUTATIVE NEW SPECIES	S9TT4P	188	YES	YES	Two specimens at 97% similar to Scythris potentillella
Lepidoptera_X_cluster5	a5ab0a576c65797aae68c08f8d28ec22	Lepidoptera	Lepidoptera_X	Lepidoptera_XX	Lepidoptera_XXX	BOLAAI2708	PUTATIVE NEW SPECIES	SBCM1Z	238	YES	NO	We did not find any match in this one sample. Perhaps a NUMT or contamination from other samples.
Bucculatricidae_cluster9	aa612f9d64cd91e310ae1f903ed7514d	Lepidoptera	Bucculatricidae	Bucculatrix	unclassified.Bucculatrix	unclassified.Bucculatrix	PUTATIVE NEW SPECIES	SQ29ID	265	NO	YES	Two specimens with barcodes 94% similar to Bucculatrix cristatella
Coleophoridae_cluster47	b1f79adfeb3b1cb04301d4a4e7612cd7	Lepidoptera	Coleophoridae	Coleophora	unclassified.Coleophora	unclassified.Coleophora	PUTATIVE NEW SPECIES	SQHWKT	385	NO	YES	One specimen at 96% similar to Coleophora otidipennella
Adelidae_cluster11	c1cb73ae31cc9b47a1cd1165cfeaabe5	Lepidoptera	Adelidae	unclassified.Adelidae	unclassified.Adelidae	unclassified.Adelidae	PUTATIVE NEW SPECIES	SCVLQL	410	NO	YES	Three specimens at 96/97% similar to Cauchas fibulella
unclassified.Lepidoptera_cluster18	6c665e79955edc3c9891ebf5a4e05c58	Lepidoptera	unclassified.Lepidoptera	unclassified.Lepidoptera	unclassified.Lepidoptera	unclassified.Lepidoptera	PUTATIVE NEW SPECIES	SNJZZC	448	YES	NO	Specimen with this barcode not found in the sample.
Gracillariidae_cluster1	7d0808bcd5c884d68f70c8ffa26c676a	Lepidoptera	Gracillariidae	Acrocercops	unclassified.Acrocercops	unclassified.Acrocercops	PUTATIVE NEW SPECIES	SMIYF7, SNJZZC	845, 643	NO	YES	Two specimens about 95-96% simialr to A. brongniardella , possibly representing recently described A. andreneli
Tortricidae_cluster210	6e2f39ec3900e906b808874db7658d06	Lepidoptera	Tortricidae	Eucosma	unclassified.Eucosma	unclassified.Eucosma	PUTATIVE NEW SPECIES	SB7MP8	1570	NO	NO	We did not find a specimen with this barcode.
Lepidoptera_X_cluster1	8f14eb384ec20720531d55dd0217f5b6	Lepidoptera	Lepidoptera_X	Lepidoptera_XX	Lepidoptera_XXX	BOLACW2340	PUTATIVE NEW SPECIES	SFD7FT	27918	YES	YES	Ten specimens at ~97% similarity to B. humiliella
Geometridae_cluster22	5de86f0b7fd89bae21685111ec3c9a26	Lepidoptera	Geometridae	Philereme	Philereme vetulata	BOLAAD2984	RANGE EXPANSION	SCAM1W	56	NO	NO	Few reads; no specimen to be found
Coleophoridae_cluster27	066a10a1ae084208518d195593cacfae	Lepidoptera	Coleophoridae	Coleophora	Coleophora juncicolella	BOLAAC6418	RANGE EXPANSION	S5Y7PP	66	NO	YES	One specimen of C. juncicilella (100% match)
Coleophoridae_cluster7	0408bbb6684b8fc21a5c183b73fc1a13	Lepidoptera	Coleophoridae	Coleophora	Coleophora peribenanderi	BOLAAD1328	RANGE EXPANSION	S8UMBT	232	NO	See notes	Barcoding showed that this specimen belongs to C. paripennella, a more northern species lumped with C. peribenanderi in our pipeline.
Tortricidae_cluster68	faeb01966af6bb36225e52676704f120	Lepidoptera	Tortricidae	Aleimma	Aleimma loeflingiana	BOLAAC3136	RANGE EXPANSION	SPCUGJ	10757	NO	YES	One specimen matching A. loeflingiana at 99% identity
